# Visualization of giant virus particles using BONCAT labeling and STED microscopy

**DOI:** 10.1101/2020.07.14.202192

**Authors:** Mónica Berjón-Otero, Sarah Duponchel, Thomas Hackl, Matthias Fischer

**Affiliations:** Max Planck Institute for Medical Research, Heidelberg, Germany

**Keywords:** Cafeteria roenbergensis virus, CroV, Giant virus, *Cafeteria burkhardae*, bioorthogonal noncanonical amino acid tagging, BONCAT, L-azidohomoalanine, AHA

## Abstract

Giant DNA viruses of the phylum *Nucleocytoviricota* are being increasingly recognized as important regulators of natural protist populations. However, our knowledge of their infection cycles is still very limited due to a lack of cultured virus-host systems and molecular tools to study them. Here, we apply bioorthogonal noncanonical amino acid tagging (BONCAT) to pulse label the marine heterotrophic flagellate *Cafeteria burkhardae* during infection with the lytic giant virus CroV. In absence of CroV, we report efficient incorporation of the L-methionine analog L-azidohomoalanine (AHA) into newly synthesized proteins of the methionine prototrophic *C. burkhardae*. During CroV infection, AHA was predominantly found in viral proteins, and single CroV virions were imaged with stimulated emission depletion (STED) super-resolution microscopy. CroV particles incorporated AHA with 95-100% efficiency while retaining their infectivity, which makes BONCAT/STED a powerful tool to study viral replication cycles in this ecologically relevant marine bacterivore.

**Significance:** Giant DNA viruses are the dominant class of protist-infecting viruses, yet the vast majority of described giant virus-protist systems remain uncultured. One of the better studied cultured systems is composed of the stramenopile *Cafeteria burkhardae* (previously *C. roenbergensis*), the giant Cafeteria roenbergensis virus (CroV) and the virophage mavirus. *C. burkhardae* is a widespread marine phagotrophic protist that plays an important role in regulating bacterial populations. In addition to being grazed upon by larger zooplankton, *C. burkhardae* populations are controlled by the lytic giant virus CroV. In turn, CroV is parasitized by the virophage mavirus that increases host population survival in the presence of CroV and forms a mutualistic symbiosis with its host. Despite being of fundamental ecological and evolutionary interest, this tripartite host-virus-virophage system suffers from a lack of molecular tools. Here, we show that CroV particles can be fluorescently labeled and imaged by super-resolution microscopy. To achieve this we established robust procedures for analyzing protist and viral populations and implemented the use of bioorthogonal noncanonical amino acid tagging (BONCAT) in a marine unicellular flagellate.
