## Supplemental Tables for "Visualization of giant virus particles using BONCAT labeling and STED microscopy"

### Sheet: S1 Methionine pathway genes
GenBank accession number	Predicted function	gene_id	download_link
KAA0156511	Aspartate kinase	g598	https://www.ncbi.nlm.nih.gov/search/api/download-sequence/?db=protein&id=KAA0156511.1
KAA0162106	Aspartate kinase	g6790	https://www.ncbi.nlm.nih.gov/search/api/download-sequence/?db=protein&id=KAA0162106.1
KAA0160381	Aspartate semialdehyde dehydrogenase	g2788	https://www.ncbi.nlm.nih.gov/search/api/download-sequence/?db=protein&id=KAA0160381.1
KAA0164579	Homoserine dehydrogenase	g5951	https://www.ncbi.nlm.nih.gov/search/api/download-sequence/?db=protein&id=KAA0164579.1
KAA0165906	Homoserine acetyltransferase	g6921	https://www.ncbi.nlm.nih.gov/search/api/download-sequence/?db=protein&id=KAA0165906.1
KAA0152884	Homoserine acetyltransferase	g1192	https://www.ncbi.nlm.nih.gov/search/api/download-sequence/?db=protein&id=KAA0152884.1
KAA0162384	Cystathionine gamma-synthase, Cystathionine beta-lyase, Cysteine synthase	g341	https://www.ncbi.nlm.nih.gov/search/api/download-sequence/?db=protein&id=KAA0162384.1
KAA0166696	Cystathionine gamma-synthase, Cystathionine beta-lyase, Cysteine synthase	g1315	https://www.ncbi.nlm.nih.gov/search/api/download-sequence/?db=protein&id=KAA0166696.1
KAA0146633	Cystathionine gamma-synthase, Cystathionine beta-lyase, Cysteine synthase	g5051	https://www.ncbi.nlm.nih.gov/search/api/download-sequence/?db=protein&id=KAA0146633.1
KAA0161056	Cystathionine gamma-synthase, Cystathionine beta-lyase, Cysteine synthase	g6372	https://www.ncbi.nlm.nih.gov/search/api/download-sequence/?db=protein&id=KAA0161056.1
KAA0169545	Cystathionine gamma-synthase, Cystathionine beta-lyase, Cysteine synthase	g7029	https://www.ncbi.nlm.nih.gov/search/api/download-sequence/?db=protein&id=KAA0169545.1
KAA0150236	Methionine synthase	g1267	https://www.ncbi.nlm.nih.gov/search/api/download-sequence/?db=protein&id=KAA0150236.1
KAA0158901	Methionine synthase	g7684	https://www.ncbi.nlm.nih.gov/search/api/download-sequence/?db=protein&id=KAA0158901.1

### Sheet: S2 Bacterial removal
Samples	Conditions	Events in bacterial gate	Events in flagellate gate	% bacteria (Rel. to the average of replicates in a given untreated culture)	% flagellates (Rel. to the average of replicates in a given untreated culture)
1A	Untreated culture	23891	10195	92.8798	1.01787
	After iodixanol cushion	10301	10779	40.0467	1.07618
1A replicate	Untreated culture	27554	9837	107.12	0.982129
	After iodixanol cushion	10979	10674	42.6825	1.06569
2A	Untreated culture	20814	10405	93.7103	0.995789
	After iodixanol cushion	11353	10705	51.1143	1.0245
2A replicate	Untreated culture	23608	10493	106.29	1.00421
	After iodixanol cushion	10928	10839	49.2008	1.03732
3A	Untreated culture	716251	22290	100.786	1.01911
	After iodixanol cushion	316107	31016	44.4804	1.41807
3A replicate	Untreated culture	705081	21454	99.2141	0.980889
	After iodixanol cushion	309528	28762	43.5546	1.31501
4A	Untreated culture	877390	45529	100.095	1.03831
	After iodixanol cushion	190935	31326	21.7823	0.714406
4A replicate	Untreated culture	875727	42169	99.9051	0.961687
	After iodixanol cushion	177132	27568	20.2077	0.628703
5A	Untreated culture	523525	3633	100	1
	After iodixanol cushion	4079	150	25.9714	4.12882
6A	Untreated culture	634651	8557	100	1
	After iodixanol cushion	21021	1920	11.0407	2.24378
7A	Untreated culture	461600	15147	100	1
	After iodixanol cushion	57346	2677	41.411	1.76735

### Sheet: S3 Mass spectrometry
Figure	Band	Accession Number	Protein function	Molecular Weight (Kda)	Identified peptides	Protein sequence
S3	*	YP_003969965	Major core protein CroV332	67.3	14	MDGKNTQRKPMVPGKSSRVDAEVARLLSKPVVDKQEFMRLRSKMDDAELVEQIQLAYMEAFEKIEKRAKAFAQKILERHGITNQPFSQLLAKATKYADKYELSTAEKIAFTRILEQELVGAQRSDVPKVTTNMSKVLGDITIDTKGFGMKVNDADYRDLQDILQLREETKPLHSQVILQSLAYQSCSEVAVNGRFSPENGHNLACHVHPVIVALFLHKIDILEQHFLYSNLANIVASRYNKEAFRTRPDYELFYNLVTDPNDIVCDSRSPIKDLKNRVHLQKQLWQSVLGLRNGQYYECDQLDLMRAIDMCRLNKYDTPDSVYGRYDGTIIKRLFAAFSFHPTLVFSVPTSNIASNSMNPYFQTANPVVSKISMLNLRLPQFSRQYLTSGIPTPGALTS…
	arrow	YP_003969975	Major capsid protein CroV342	57.2	13	MAGGLMQLVAYGAQDVYLTGSPEVTFFKNIYRRHTNFSVESIEQTFNGTCDFGKTVTCEINRNGDLVTKMHLFLHLPAVEAVETGDEWGYARRLGHAVIDEVKIEIGGSEIDEHYGDWLNIWYELARNNSHDSGYDQMIGNIPELTNVSKNAKPEHKLYIPLQFWFNRNNGLALPLIALQYHDVRLKLKLRPLKDVTNKKSGAQVPNVNVEDSFLLVDYIFLDAQERKKFAQATHEYLIEQLQFTGAESFKNSNESYRLNFNHPSKAIVWAPQLAKYTTGATFVDWAWDGDWSAAKDRVAKRVWLAKNLTLANSLSEDDTTEGEAVTYNGETLVDAQFVFHNDADANDLNNIVLLTNNVSSTHLSWRVDDWVANTNVGSNLTGFVVKDYMTYSLHADGT…
3A	A	YP_003969856	Putative DNA-directed RNA polymerase subunit Rpb2 precursor [Cafeteria roenbergensis virus BV-PW1]	153	7	MSEIITNKKDLRKGIDSLIDLYFSQPKVLYSHLFSSYHQFVEEMIPYSLEEETNYFYDNVTNDAIYLYGFKFEDTKILPPVRERDNEIIFPQMARKNFLNYFANINTKVTQFQEKVNLHTGEITRRNIGDPEEMVVASIPVMVKSKYCATSLKPETSKYECKYDPGGYFIVGGQEKVVVSIEKMIDNKILVFSKSDSSFPKGKMYTSQINSRKHDWSENLQIIAIRNNKDDSLIITTSQLVEIPIMVLLRALGIENDRELIARITNNLDDIPMVNLLRNSLENSVDDNGNLIKTREEAINFLMTKMKAGRRISQSDEQVAQAQKKLLLEKIITKDLLPHLGADIPGKASFICLMVKKILLVMLGRKQEDDRDAFENKRVETPGVLLGQLFRQNFNKMLK…
	B		No significant matches
	C		No significant matches
	D	YP_003969831	Hypothetical protein CroV199	81.5	3	MEYYPPPQRMAEHQQRLIERERAVPSLAPSLAASSAAAASSATAASAAAASSAAATATLTPIQIANQNLKNAYRERNTIDNELRTNTIPSRRTFLEEQRKQVQRKVADLRAIYNRLLLDKDFEESDAVTSSLEAVVASTRSQSVGSSFLDNVYTWALSVPYDEVNKQIYNFVIKTTRPHMDFEETGLVTVPEIVARKLPEWTFSDPFLSSPIPTPRPGWIKEEIAHADIIDQLVQSKKDVKLTRYSEIAVLKMIDLLKKLNLLKVYKSLNFEDIDINVTYSLLEINNYVYLFKNLGYLFKKFKLGLKPYKTDEVDNVDDIDDTEEFMKDEYNDVVSYREITDSSSTSMFKSYYKNIYYQLLNFILFAPNLLILKHKVLNDDHISQKFKLLNITLSNTIS…
	E	YP_003969963	Hypothetical protein CroV330	125.9	7	MSEISSRVITLFEYFYNNSNIDNFRLHPISLNKISIEHIKLYKEENIKNILEEFKKGKFRLESFKNNNLKLIRYDNSFPVMVKISPYKNIKNLNDFTLEPNRDSFFSYLFSEKILDNKLNFIELPIINFDVKFTELESIINSYPEFEIYTELIRDKKISEIMSVRIRERFFKSLSLETHLEKDKCDIKDILIQVCLALAQITNFYPKFKHNNLILDSINIYFKKDKGKLKSFNIGNNTIEYISPGYELKIGSFEKSSLEPIISPLTDGTKKSDLQFFVSYLLNSKYFNKLPCDKETLEIIKKISNKNNKMDNVKPISPETILKQLNPTKITDKRYMTKTVNTSNTIGHDYYLGKINTVKVKGKLNKNFGKVDFMDSDTPKKIKRNYKITSKTQKGGNPV…
	F	YP_003969965	Major core protein CroV332	67.3	82	MDGKNTQRKPMVPGKSSRVDAEVARLLSKPVVDKQEFMRLRSKMDDAELVEQIQLAYMEAFEKIEKRAKAFAQKILERHGITNQPFSQLLAKATKYADKYELSTAEKIAFTRILEQELVGAQRSDVPKVTTNMSKVLGDITIDTKGFGMKVNDADYRDLQDILQLREETKPLHSQVILQSLAYQSCSEVAVNGRFSPENGHNLACHVHPVIVALFLHKIDILEQHFLYSNLANIVASRYNKEAFRTRPDYELFYNLVTDPNDIVCDSRSPIKDLKNRVHLQKQLWQSVLGLRNGQYYECDQLDLMRAIDMCRLNKYDTPDSVYGRYDGTIIKRLFAAFSFHPTLVFSVPTSNIASNSMNPYFQTANPVVSKISMLNLRLPQFSRQYLTSGIPTPGALTS…
	G	YP_003969975	Major capsid protein CroV342	57.2	24	MAGGLMQLVAYGAQDVYLTGSPEVTFFKNIYRRHTNFSVESIEQTFNGTCDFGKTVTCEINRNGDLVTKMHLFLHLPAVEAVETGDEWGYARRLGHAVIDEVKIEIGGSEIDEHYGDWLNIWYELARNNSHDSGYDQMIGNIPELTNVSKNAKPEHKLYIPLQFWFNRNNGLALPLIALQYHDVRLKLKLRPLKDVTNKKSGAQVPNVNVEDSFLLVDYIFLDAQERKKFAQATHEYLIEQLQFTGAESFKNSNESYRLNFNHPSKAIVWAPQLAKYTTGATFVDWAWDGDWSAAKDRVAKRVWLAKNLTLANSLSEDDTTEGEAVTYNGETLVDAQFVFHNDADANDLNNIVLLTNNVSSTHLSWRVDDWVANTNVGSNLTGFVVKDYMTYSLHADGT…
	H	YP_003969722	Hypothetical protein CroV090	45.6	15	MDIKGYESNSVKNLQSYKQSIIENFKLVEKLVNIGGKEVKTNIDETIINNLTENTQNITNEMRVNAVSKLMTVAINEAAQNNKADLVSLLSASNRLSISNANVSGDFVIDSVNQASTVDSKVDGEIVQNLQSKITNEFTKNISKVVSQKLQNIQDIKNSVQTGTEIGNMVNGALDSISGVANNFVDNVAQTAQNIFDFNIGGTREEKNIKKNNITNTIKDTLELETPLNIDDTDDISDDIKNLLSQENMSKCAADAATENNIDISNATVGGNMKLSNINQTAVMTSAIKCTFNQTVISEMATKIVNNIDKVYEQIAEQIKTNESEEKSGDLLAIGEAGKAILVGAGEGIATAAVGAGDGFATAAEGTGKGVATASTGIGDGLSKVTDSLMWPLIIAGIS…
	I	YP_003969849	Hypothetical protein CroV217	101.4	7	MNSNPYSTYIYYIINNKRFSMVDANEWQTAIMNNEELPWIKRFTLKYKLTENDLQVIQMYNQATQKSATFIINSPVINQILNPSLQQPLDSTTDNKILFMFLGGLPSVNNKNWEKFMTTTDKSKYMIVTHPINLPYKIENYWMKYNDNILVVNNKHHVKTKWATRSLVDATILMMQYALEKVGNIFKKIVLIDGSSMPLYNFNVMYKELCSDNKSWFSIGGDGYARNYMIKPYKYMGGPFDINDVAFGSQWFSLDRKHLSYFIKLDDFEKSYEIKINKEGDKKLNKCGTNYIESKYKELQDNLDAMFSNYNNDIDDKYCGGVDEVFFHVVVKNNVGSNINENFKLGEFNDLKKRSRMDFLNINTDYDNSRSLMYNIYVNNNKAVDGIWISDEFKINTDN…
	J		No significant matches
	K	YP_003969742	Hypothetical protein CroV110	36.2	9	MFNNLINILKNNITWKDLIILFLVVYLLYKINVVEKMSDSTSENIRQTVKDVYQVDVQAIKNLGEVAKTLLDANDTLTLPFKVKITGGLEVDDQIIVNEGTNPDLLMLKHSNKDYLYYNKDGMLGKTNLENSDAINKLNISQVGNINATGDILTTGQNIAIKRDGKYMSRLHHNGADCYMDYMGNLIIRQNNNDGIPGGQAQIKGGDLNCSNIDATGDILTTGQNIAIKRDNKYMSRLHHNGQACYIDYMGDLNMRQNNNDGIPGGQSLIKGGDFNCTNINTTGKIVAGGQVEGATLKSRDVIYTAGGGWFRADNNSNNRVLVNGQQNG
	L	YP_003969806	hypothetical protein CroV174	46.8	9	MSNNRNTLIDNLTKLRDNKDANIKKTAGLALAALDINKSKDTLQGLIGTHLDRFDTTTGANALSTAKLVEAIKSWLGNGIIEKGVFNNSNEKGVVNTNLLNNLAVIIASCVQGNLTKEVCKDYLSEFKESDLQNQKVNLRLTLSTLKSLGFKIYNEDNVLVAGTKNQHVVQSVDEWKMENKDKLPSELNPILLKILETFVLTANAYGSSWDTEDPVPVKVSTRKPSSDYKEKAETMVLGITSQLGGLTGYQKYYGSLLPIKAKNLGMLSLTGGAGLINYDTKTKDGLYMSYVDEQVDTNKNFVTAEVLENLFKQFRSQLENKGIKLNKDEMDKVEQKLSELKTEEVHLINLTSIIEKYLALKKYFGVEDNVTGNLNQMIEQMTKLLEEHKSKLTKVEKN…

### Sheet: S4 CroV+AHA quantification
	AHA positive	AHA positive and DAPI negative (empty particles)	DAPI positive	% AHA positive	% Empty particles
Experiment 1	1714	326	1388	100	19.0198
Experiment 2	2167	38	2210	96.3348	1.75358
Experiment 3	1882	19	1906	97.744	1.00956
